# Complex-valued representations of time-series gene expression profiles for network analysis

**DOI:** 10.64898/2026.06.16.732574

**Authors:** Jianqiang Sun, Wei Cao, Ikumi Kamachi, Kentaro K. Shimizu, Jun Sese

## Abstract

Time-series RNA sequencing provides a powerful framework for studying dynamic gene regulation, yet conventional analyses usually represent gene expression profiles as real-valued vectors in Euclidean space and quantify similarity using correlation or distance. Inspired by quantum information theory, we present a framework for encoding time-series gene expression profiles as complex-valued vectors comprising amplitude and phase components in Hilbert space. We designed multiple encoding models to represent gene expression in the amplitude of complex-valued vectors, encode temporal differences in the phase, and extend the phase representation to incorporate the direction of local expression changes. Gene-gene similarity was then quantified using fidelity, which measures the overlap between two encoded vectors. Evaluation using time-series RNA-seq datasets across diverse species and biological contexts showed that different encoding models produced distinct fidelity distributions that were related to, but distinct from, conventional correlation measures. We then constructed gene-gene networks using pairwise fidelity values and detected communities containing genes with similar temporal profiles. Although fidelity distributions differed across encoding models, the resulting communities captured major temporal expression programs, and functional annotations based on gene ontology and Kyoto encyclopedia of genes and genomes pathway analyses provided exploratory biological context. The detected communities were comparable to those obtained using conventional methods, including weighted correlation network analysis and fuzzy c-means clustering. Furthermore, as a proof-of-concept, we performed SWAP-test circuit simulations to mimic fidelity computation on a quantum computer; under noise-aware conditions, these simulations produced less accurate fidelity estimates with higher computational cost than classical computation. As a proof-of-concept, this study provides a complementary view of temporal transcriptome organization, rather than a uniformly superior alternative to conventional methods.
