## Supplemental Data 1 for "Complex-valued representations of time-series gene expression profiles for network analysis": SI_Data_S2.xlsx

### Sheet: README
Kyoto encyclopedia of genes and genomes (KEGG) pathway over-representation analysis for the Arabidopsis dataset. KEGG pathway over-representation analysis was performed for each community detected by each encoding model. Pathways with raw p-values < 0.05 are listed as nominally enriched candidate pathways together with their corresponding KEGG IDs. Each worksheet corresponds to one encoding model.

### Sheet: EA
Community ID	KEGG ID	KEGG Category	KEGG Subcategory	KEGG Description	p-value	adjusted p-value	Gene Ratio	Background Ratio	Genes
2	ath00966	Metabolism	Biosynthesis of other secondary metabolites	Glucosinolate biosynthesis	1.05179e-05	0.000136733	9/42	14/301	AT1G16410/AT1G18590/AT1G74090/AT2G43100/AT3G19710/AT3G58990/AT4G13770/AT5G14200/AT5G23010
2	ath01210	Metabolism	Global and overview maps	2-Oxocarboxylic acid metabolism	9.22208e-05	0.000599435	9/42	17/301	AT1G16410/AT1G62800/AT2G43100/AT3G02020/AT3G19710/AT3G58990/AT4G13770/AT5G14200/AT5G23010
2	ath01110	Metabolism	Global and overview maps	Biosynthesis of secondary metabolites	0.00614608	0.026633	22/42	102/301	AT1G16410/AT1G18590/AT1G56430/AT1G62800/AT1G74090/AT1G78090/AT2G32860/AT2G43100/AT3G02020/AT3G03780/AT3G19710/AT3G49110/AT3G58990/AT3G63110/AT4G13770/AT4G21760/AT4G37520/AT4G37970/AT5G04950/AT5G14200/AT5G23010/AT5G58390
2	ath00270	Metabolism	Amino acid metabolism	Cysteine and methionine metabolism	0.0156908	0.0509951	5/42	12/301	AT1G56430/AT1G62800/AT3G02020/AT3G03780/AT5G04950
3	ath03010	Genetic Information Processing	Translation	Ribosome	1.38798e-08	2.08197e-07	16/66	20/301	AT1G33120/AT1G33140/AT2G39390/AT2G40205/AT2G43030/AT3G08520/AT3G11120/AT3G23390/AT3G44010/AT3G56020/AT4G29390/AT4G31985/AT4G33865/AT5G03850/AT5G57290/AT5G59850
3	ath01230	Metabolism	Global and overview maps	Biosynthesis of amino acids	0.00568061	0.0426046	7/66	12/301	AT1G13440/AT1G14810/AT3G04120/AT3G12780/AT3G13110/AT3G49680/AT3G55440
3	ath01200	Metabolism	Global and overview maps	Carbon metabolism	0.0339743	0.166507	8/66	19/301	AT1G13440/AT1G32470/AT1G67090/AT2G35370/AT3G04120/AT3G12780/AT3G13110/AT3G55440
3	ath00010	Metabolism	Carbohydrate metabolism	Glycolysis / Gluconeogenesis	0.0444019	0.166507	5/66	10/301	AT1G13440/AT3G04120/AT3G12780/AT3G47800/AT3G55440
4	ath00196	Metabolism	Energy metabolism	Photosynthesis - antenna proteins	2.61176e-05	0.000287294	8/32	15/301	AT1G29910/AT2G05070/AT2G05100/AT2G34420/AT2G34430/AT3G27690/AT3G47470/AT5G54270
5	ath00520	Metabolism	Carbohydrate metabolism	Amino sugar and nucleotide sugar metabolism	0.0340815	0.306734	4/31	13/301	AT2G43600/AT2G43610/AT4G20460/AT5G44480
6	ath02010	Environmental Information Processing	Membrane transport	ABC transporters	0.0291679	0.320847	3/22	10/301	AT3G28860/AT3G62150/AT5G06530
7	ath04075	Environmental Information Processing	Signal transduction	Plant hormone signal transduction	0.0239054	0.167338	5/16	34/301	AT1G04240/AT3G16360/AT3G21510/AT5G56860/AT5G65210
9	ath00500	Metabolism	Carbohydrate metabolism	Starch and sucrose metabolism	0.00163265	0.0114286	5/19	16/301	AT1G61810/AT1G78580/AT2G21590/AT3G18080/AT4G27550
9	ath00520	Metabolism	Carbohydrate metabolism	Amino sugar and nucleotide sugar metabolism	0.0408514	0.126675	3/19	13/301	AT1G56680/AT2G21590/AT5G64570

### Sheet: IDP
Community ID	KEGG ID	KEGG Category	KEGG Subcategory	KEGG Description	p-value	adjusted p-value	Gene Ratio	Background Ratio	Genes
1	ath00966	Metabolism	Biosynthesis of other secondary metabolites	Glucosinolate biosynthesis	0.000335448	0.00436082	9/62	14/301	AT1G16410/AT1G18590/AT1G74090/AT2G43100/AT3G19710/AT3G49680/AT3G58990/AT5G14200/AT5G23010
1	ath01210	Metabolism	Global and overview maps	2-Oxocarboxylic acid metabolism	0.0023781	0.0154576	9/62	17/301	AT1G16410/AT1G62800/AT2G43100/AT3G02020/AT3G19710/AT3G49680/AT3G58990/AT5G14200/AT5G23010
1	ath00270	Metabolism	Amino acid metabolism	Cysteine and methionine metabolism	0.0200053	0.0866895	6/62	12/301	AT1G62800/AT3G02020/AT3G03780/AT3G22740/AT3G49680/AT5G04950
2	ath01230	Metabolism	Global and overview maps	Biosynthesis of amino acids	0.0424485	0.55183	4/36	12/301	AT1G14810/AT1G66200/AT3G12780/AT3G13110
3	ath00520	Metabolism	Carbohydrate metabolism	Amino sugar and nucleotide sugar metabolism	0.00323323	0.029099	6/40	13/301	AT2G43600/AT2G43610/AT3G62830/AT4G20460/AT5G15490/AT5G44480
4	ath00196	Metabolism	Energy metabolism	Photosynthesis - antenna proteins	4.50308e-09	5.854e-08	14/69	15/301	AT1G15820/AT1G29910/AT1G29930/AT1G61520/AT2G05070/AT2G05100/AT2G34420/AT2G34430/AT3G27690/AT3G47470/AT3G54890/AT3G61470/AT5G01530/AT5G54270
4	ath03010	Genetic Information Processing	Translation	Ribosome	2.95911e-08	1.92342e-07	16/69	20/301	AT1G33120/AT1G33140/AT2G39390/AT2G40205/AT2G43030/AT3G08520/AT3G11120/AT3G23390/AT3G44010/AT3G56020/AT4G29390/AT4G31985/AT4G33865/AT5G03850/AT5G57290/AT5G59850
6	ath02010	Environmental Information Processing	Membrane transport	ABC transporters	0.0457699	0.549238	3/26	10/301	AT3G28860/AT3G62150/AT5G06530
7	ath00500	Metabolism	Carbohydrate metabolism	Starch and sucrose metabolism	0.0296548	0.296548	4/24	16/301	AT1G61810/AT1G78580/AT2G21590/AT4G27550

### Sheet: ODIDP
Community ID	KEGG ID	KEGG Category	KEGG Subcategory	KEGG Description	p-value	adjusted p-value	Gene Ratio	Background Ratio	Genes
1	ath01230	Metabolism	Global and overview maps	Biosynthesis of amino acids	0.00590801	0.0768041	6/49	12/301	AT1G14810/AT1G66200/AT3G03780/AT3G12780/AT3G13110/AT3G49680
1	ath00940	Metabolism	Biosynthesis of other secondary metabolites	Phenylpropanoid biosynthesis	0.0147136	0.0956385	6/49	14/301	AT3G21560/AT3G49110/AT3G50740/AT4G37520/AT5G51890/AT5G58390
1	ath00270	Metabolism	Amino acid metabolism	Cysteine and methionine metabolism	0.0301849	0.130801	5/49	12/301	AT1G14810/AT1G56430/AT3G03780/AT3G13110/AT3G49680
2	ath00196	Metabolism	Energy metabolism	Photosynthesis - antenna proteins	1.50946e-11	1.81135e-10	15/63	15/301	AT1G15820/AT1G29910/AT1G29920/AT1G29930/AT1G61520/AT2G05070/AT2G05100/AT2G34420/AT2G34430/AT3G27690/AT3G47470/AT3G54890/AT3G61470/AT5G01530/AT5G54270
2	ath01100	Metabolism	Global and overview maps	Metabolic pathways	0.00127352	0.00764111	48/63	178/301	AT1G02930/AT1G08380/AT1G12240/AT1G15820/AT1G19570/AT1G20620/AT1G24100/AT1G25230/AT1G29910/AT1G29920/AT1G29930/AT1G32470/AT1G52230/AT1G61520/AT1G67090/AT1G67750/AT2G05070/AT2G05100/AT2G13360/AT2G22330/AT2G24270/AT2G30870/AT2G34420/AT2G34430/AT2G35370/AT2G44450/AT2G47730/AT3G27690/AT3G43670/AT3G47470/AT3G47800/AT3G50820/AT3G54050/AT3G54890/AT3G61470/AT4G05180/AT4G12800/AT4G28750/AT4G31500/AT4G34230…
5	ath00966	Metabolism	Biosynthesis of other secondary metabolites	Glucosinolate biosynthesis	4.20464e-06	3.78418e-05	8/28	14/301	AT1G16410/AT1G74090/AT2G43100/AT3G19710/AT3G58990/AT4G13770/AT5G14200/AT5G23010
5	ath01210	Metabolism	Global and overview maps	2-Oxocarboxylic acid metabolism	2.81247e-05	0.000126561	8/28	17/301	AT1G16410/AT2G43100/AT3G02020/AT3G19710/AT3G58990/AT4G13770/AT5G14200/AT5G23010
6	ath03010	Genetic Information Processing	Translation	Ribosome	5.76272e-14	5.18645e-13	15/28	20/301	AT1G33120/AT1G33140/AT2G39390/AT2G40205/AT3G08520/AT3G11120/AT3G23390/AT3G44010/AT3G56020/AT4G29390/AT4G31985/AT4G33865/AT5G03850/AT5G57290/AT5G59850
7	ath00520	Metabolism	Carbohydrate metabolism	Amino sugar and nucleotide sugar metabolism	0.000303233	0.00242586	5/17	13/301	AT2G43600/AT2G43610/AT3G62830/AT4G20460/AT5G44480
8	ath00500	Metabolism	Carbohydrate metabolism	Starch and sucrose metabolism	0.0127943	0.076766	4/19	16/301	AT1G61810/AT1G78580/AT2G21590/AT4G27550
8	ath00520	Metabolism	Carbohydrate metabolism	Amino sugar and nucleotide sugar metabolism	0.0408514	0.122554	3/19	13/301	AT1G56680/AT2G21590/AT5G64570

### Sheet: ODTDP
Community ID	KEGG ID	KEGG Category	KEGG Subcategory	KEGG Description	p-value	adjusted p-value	Gene Ratio	Background Ratio	Genes
2	ath00196	Metabolism	Energy metabolism	Photosynthesis - antenna proteins	1.97154e-11	2.36585e-10	15/64	15/301	AT1G15820/AT1G29910/AT1G29920/AT1G29930/AT1G61520/AT2G05070/AT2G05100/AT2G34420/AT2G34430/AT3G27690/AT3G47470/AT3G54890/AT3G61470/AT5G01530/AT5G54270
2	ath01100	Metabolism	Global and overview maps	Metabolic pathways	0.0024051	0.0144306	48/64	178/301	AT1G02930/AT1G08380/AT1G12240/AT1G15820/AT1G19570/AT1G20620/AT1G24100/AT1G25230/AT1G29910/AT1G29920/AT1G29930/AT1G32470/AT1G52230/AT1G61520/AT1G67090/AT1G67750/AT2G05070/AT2G05100/AT2G13360/AT2G22330/AT2G24270/AT2G30870/AT2G34420/AT2G34430/AT2G35370/AT2G44450/AT2G47730/AT3G27690/AT3G43670/AT3G47470/AT3G47800/AT3G50820/AT3G54050/AT3G54890/AT3G61470/AT4G05180/AT4G12800/AT4G28750/AT4G31500/AT4G34230…
3	ath00966	Metabolism	Biosynthesis of other secondary metabolites	Glucosinolate biosynthesis	1.61559e-05	0.000210027	9/44	14/301	AT1G16410/AT1G18590/AT1G74090/AT2G43100/AT3G19710/AT3G58990/AT4G13770/AT5G14200/AT5G23010
3	ath01210	Metabolism	Global and overview maps	2-Oxocarboxylic acid metabolism	0.000993842	0.00645997	8/44	17/301	AT1G16410/AT2G43100/AT3G02020/AT3G19710/AT3G58990/AT4G13770/AT5G14200/AT5G23010
4	ath01230	Metabolism	Global and overview maps	Biosynthesis of amino acids	0.0226624	0.257852	4/30	12/301	AT1G14810/AT3G12780/AT3G13110/AT3G49680
4	ath00940	Metabolism	Biosynthesis of other secondary metabolites	Phenylpropanoid biosynthesis	0.0396696	0.257852	4/30	14/301	AT3G21560/AT3G50740/AT4G37520/AT5G51890
5	ath02010	Environmental Information Processing	Membrane transport	ABC transporters	0.0457699	0.549238	3/26	10/301	AT3G28860/AT3G62150/AT5G06530
6	ath03010	Genetic Information Processing	Translation	Ribosome	5.76272e-14	5.18645e-13	15/28	20/301	AT1G33120/AT1G33140/AT2G39390/AT2G40205/AT3G08520/AT3G11120/AT3G23390/AT3G44010/AT3G56020/AT4G29390/AT4G31985/AT4G33865/AT5G03850/AT5G57290/AT5G59850
7	ath00500	Metabolism	Carbohydrate metabolism	Starch and sucrose metabolism	0.0296548	0.266894	4/24	16/301	AT1G61810/AT1G78580/AT2G21590/AT4G27550

### Sheet: TDP
Community ID	KEGG ID	KEGG Category	KEGG Subcategory	KEGG Description	p-value	adjusted p-value	Gene Ratio	Background Ratio	Genes
1	ath00520	Metabolism	Carbohydrate metabolism	Amino sugar and nucleotide sugar metabolism	0.0336401	0.403681	6/63	13/301	AT2G43600/AT2G43610/AT3G62830/AT4G20460/AT5G15490/AT5G44480
2	ath00196	Metabolism	Energy metabolism	Photosynthesis - antenna proteins	2.28159e-09	2.96607e-08	14/66	15/301	AT1G15820/AT1G29910/AT1G29930/AT1G61520/AT2G05070/AT2G05100/AT2G34420/AT2G34430/AT3G27690/AT3G47470/AT3G54890/AT3G61470/AT5G01530/AT5G54270
2	ath03010	Genetic Information Processing	Translation	Ribosome	1.38798e-08	9.02185e-08	16/66	20/301	AT1G33120/AT1G33140/AT2G39390/AT2G40205/AT2G43030/AT3G08520/AT3G11120/AT3G23390/AT3G44010/AT3G56020/AT4G29390/AT4G31985/AT4G33865/AT5G03850/AT5G57290/AT5G59850
2	ath00010	Metabolism	Carbohydrate metabolism	Glycolysis / Gluconeogenesis	0.0444019	0.192408	5/66	10/301	AT1G13440/AT3G04120/AT3G12780/AT3G47800/AT3G55440
3	ath01210	Metabolism	Global and overview maps	2-Oxocarboxylic acid metabolism	0.000267633	0.00287434	8/37	17/301	AT1G16410/AT2G43100/AT3G02020/AT3G19710/AT3G58990/AT4G13770/AT5G14200/AT5G23010
3	ath00966	Metabolism	Biosynthesis of other secondary metabolites	Glucosinolate biosynthesis	0.000442206	0.00287434	7/37	14/301	AT1G16410/AT2G43100/AT3G19710/AT3G58990/AT4G13770/AT5G14200/AT5G23010
3	ath00270	Metabolism	Amino acid metabolism	Cysteine and methionine metabolism	0.0465083	0.201536	4/37	12/301	AT1G56430/AT3G02020/AT3G03780/AT3G22740
4	ath01210	Metabolism	Global and overview maps	2-Oxocarboxylic acid metabolism	0.031103	0.19228	5/34	17/301	AT1G24100/AT2G13360/AT2G22330/AT4G31500/AT4G39950
4	ath01200	Metabolism	Global and overview maps	Carbon metabolism	0.0493064	0.19228	5/34	19/301	AT1G20620/AT2G13360/AT2G24270/AT2G35370/AT3G54050
5	ath02010	Environmental Information Processing	Membrane transport	ABC transporters	0.0457699	0.549238	3/26	10/301	AT3G28860/AT3G62150/AT5G06530
7	ath00500	Metabolism	Carbohydrate metabolism	Starch and sucrose metabolism	0.0218349	0.152844	4/22	16/301	AT1G61810/AT1G78580/AT2G21590/AT4G27550

### Sheet: WGCNA
Community ID	KEGG ID	KEGG Category	KEGG Subcategory	KEGG Description	p-value	adjusted p-value	Gene Ratio	Background Ratio	Genes
1	ath00966	Metabolism	Biosynthesis of other secondary metabolites	Glucosinolate biosynthesis	0.018529	0.154893	11/145	14/301	AT1G16410/AT1G18590/AT1G24100/AT1G74090/AT2G43100/AT3G19710/AT3G49680/AT3G58990/AT4G13770/AT5G14200/AT5G23010
1	ath00520	Metabolism	Carbohydrate metabolism	Amino sugar and nucleotide sugar metabolism	0.03175	0.154893	10/145	13/301	AT2G28760/AT2G43600/AT2G43610/AT3G02230/AT3G54420/AT3G62830/AT4G19810/AT4G20460/AT5G15490/AT5G44480
1	ath01210	Metabolism	Global and overview maps	2-Oxocarboxylic acid metabolism	0.0482547	0.154893	12/145	17/301	AT1G14810/AT1G16410/AT1G24100/AT1G62800/AT2G43100/AT3G02020/AT3G19710/AT3G49680/AT3G58990/AT4G13770/AT5G14200/AT5G23010
4	ath01200	Metabolism	Global and overview maps	Carbon metabolism	0.0127943	0.127943	4/16	19/301	AT1G20620/AT2G13360/AT2G24270/AT3G54050
5	ath03010	Genetic Information Processing	Translation	Ribosome	5.29637e-15	3.70746e-14	15/25	20/301	AT1G33120/AT1G33140/AT2G39390/AT2G40205/AT3G08520/AT3G11120/AT3G23390/AT3G44010/AT3G56020/AT4G29390/AT4G31985/AT4G33865/AT5G03850/AT5G57290/AT5G59850
5	ath00010	Metabolism	Carbohydrate metabolism	Glycolysis / Gluconeogenesis	0.0412377	0.144332	3/25	10/301	AT1G13440/AT3G04120/AT3G55440
11	ath00500	Metabolism	Carbohydrate metabolism	Starch and sucrose metabolism	0.0351284	0.175642	2/6	16/301	AT1G78580/AT4G27550
12	ath00196	Metabolism	Energy metabolism	Photosynthesis - antenna proteins	1.34803e-18	6.74017e-18	14/20	15/301	AT1G15820/AT1G29910/AT1G29920/AT1G29930/AT1G61520/AT2G05070/AT2G05100/AT2G34420/AT2G34430/AT3G47470/AT3G54890/AT3G61470/AT5G01530/AT5G54270
12	ath01100	Metabolism	Global and overview maps	Metabolic pathways	0.000283514	0.000708784	19/20	178/301	AT1G15820/AT1G29910/AT1G29920/AT1G29930/AT1G52230/AT1G61520/AT1G67090/AT2G05070/AT2G05100/AT2G34420/AT2G34430/AT3G47470/AT3G50820/AT3G54890/AT3G61470/AT4G12800/AT4G28750/AT5G01530/AT5G54270

### Sheet: FCM
Community ID	KEGG ID	KEGG Category	KEGG Subcategory	KEGG Description	p-value	adjusted p-value	Gene Ratio	Background Ratio	Genes
1	ath03010	Genetic Information Processing	Translation	Ribosome	1.03497e-11	8.27975e-11	17/53	20/301	AT1G33120/AT1G33140/AT2G39390/AT2G40205/AT2G43030/AT3G08520/AT3G11120/AT3G23390/AT3G41768/AT3G44010/AT3G56020/AT4G29390/AT4G31985/AT4G33865/AT5G03850/AT5G57290/AT5G59850
1	ath00196	Metabolism	Energy metabolism	Photosynthesis - antenna proteins	8.60697e-08	3.44279e-07	12/53	15/301	AT1G15820/AT1G29910/AT1G29920/AT1G29930/AT1G61520/AT2G05070/AT2G05100/AT2G34420/AT2G34430/AT3G54890/AT3G61470/AT5G01530
2	ath00500	Metabolism	Carbohydrate metabolism	Starch and sucrose metabolism	0.0379615	0.265731	3/15	16/301	AT1G61810/AT1G78580/AT4G27550
