## Supplemental Data 3 for "Complex-valued representations of time-series gene expression profiles for network analysis"

### Sheet: Table S1
Dataset	Statistics	Model
		EA	TDP	ODTDP	IDP	ODIDP	PCCe	PCCd
Arabidopsis	mean	0.971795	0.791047	0.680711	0.89718	0.735762	0.14891	0.129651
	std	0.029262	0.134312	0.162786	0.073829	0.144745	0.632893	0.476921
	min	0.609698	0.122714	0.099536	0.513188	0.227704	-0.996495	-0.991669
	0.25	0.962736	0.716381	0.572283	0.836453	0.626318	-0.453509	-0.244621
	0.5	0.981339	0.814041	0.688451	0.909641	0.735033	0.268753	0.180718
	0.75	0.9911	0.893359	0.805498	0.965023	0.861667	0.757147	0.525034
	max	0.999932	0.997571	0.995181	0.999559	0.998071	0.997676	0.996367
	IQR	0.028364	0.176978	0.233215	0.12857	0.235349	1.21066	0.769655
wheat	mean	0.944254	0.737709	0.573194	0.901829	0.636828	0.06309	0.067563
	std	0.047989	0.158076	0.208985	0.061292	0.189401	0.588473	0.588915
	min	0.345206	0.209477	0.04898	0.584179	0.125992	-0.996775	-0.998804
	0.25	0.92455	0.613936	0.400062	0.858627	0.480319	-0.47794	-0.464499
	0.5	0.957544	0.755875	0.562665	0.909103	0.632449	0.103113	0.10578
	0.75	0.978119	0.871758	0.744999	0.953189	0.797269	0.605198	0.607557
	max	0.999813	0.999056	0.998107	0.999657	0.998526	0.997817	0.999035
	IQR	0.053569	0.257822	0.344937	0.094562	0.31695	1.08314	1.07206
soybean	mean	0.906983	0.775468	0.602234	0.874639	0.657496	0.011197	0.027165
	std	0.092546	0.154985	0.20536	0.103166	0.201104	0.784557	0.582637
	min	0.331798	0.055468	0.029643	0.405011	0.139215	-0.999866	-0.999976
	0.25	0.864949	0.688878	0.449694	0.795811	0.485036	-0.831488	-0.477822
	0.5	0.939222	0.804416	0.564743	0.898924	0.607085	0.025988	0.038933
	0.75	0.976709	0.89598	0.780213	0.968686	0.860407	0.850572	0.540177
	max	0.999983	0.999898	0.999826	0.999951	0.999879	0.999918	0.999956
	IQR	0.11176	0.207102	0.330519	0.172875	0.375371	1.68206	1.018
human	mean	0.972199	0.796991	0.642323	0.898881	0.692661	0.038579	0.009839
	std	0.033895	0.126696	0.166232	0.073377	0.157415	0.686234	0.52467
	min	0.42839	0.096697	0.057119	0.492861	0.189171	-0.999568	-0.999609
	0.25	0.965196	0.724344	0.527734	0.840637	0.571279	-0.673331	-0.42331
	0.5	0.983387	0.820454	0.645084	0.911094	0.684152	0.102842	0.009597
	0.75	0.992639	0.893578	0.762355	0.96615	0.825114	0.727775	0.447342
	max	0.999977	0.999236	0.998618	0.999823	0.999097	0.999284	0.999455
	IQR	0.027443	0.169234	0.234621	0.125513	0.253835	1.40111	0.870652
mouse	mean	0.975128	0.828865	0.679092	0.923938	0.718496	0.003209	-0.000348
	std	0.029677	0.142805	0.19261	0.060465	0.176895	0.839151	0.686745
	min	0.643982	0.032775	0.017786	0.548574	0.083455	-0.999938	-0.999998
	0.25	0.966795	0.753903	0.565121	0.884653	0.593931	-0.902857	-0.686765
	0.5	0.985295	0.863785	0.654763	0.930061	0.687351	0.023745	-0.005976
	0.75	0.99514	0.942367	0.849129	0.979925	0.890456	0.903607	0.688341
	max	0.999997	0.999872	0.999742	0.99998	0.999788	0.999954	0.99999
	IQR	0.028345	0.188464	0.284008	0.095272	0.296525	1.80646	1.37511

### Sheet: Table S2
Dataset	Model	Model
		EA	TDP	ODTDP	IDP	ODIDP	PCCe
Arabidopsis	TDP	0.180748
	ODTDP	0.291084	0.110371
	IDP	0.074656	0.117697	0.216592
	ODIDP	0.236033	0.066491	0.067802	0.161418
	PCCe	0.822911	0.642417	0.546441	0.748288	0.588415
	PCCd	0.842144	0.661882	0.553989	0.767612	0.607179	0.401243
wheat	TDP	0.206726
	ODTDP	0.371091	0.164527
	IDP	0.049151	0.165505	0.328638
	ODIDP	0.307475	0.101532	0.065326	0.265001
	PCCe	0.881226	0.674647	0.519917	0.838748	0.57561
	PCCd	0.876842	0.67031	0.509282	0.834389	0.571207	0.214222
soybean	TDP	0.141422
	ODTDP	0.304879	0.173542
	IDP	0.04598	0.123752	0.272405
	ODIDP	0.249805	0.13347	0.072725	0.217143
	PCCe	0.897467	0.774329	0.64638	0.864135	0.65765
	PCCd	0.883516	0.755498	0.611542	0.85323	0.663642	0.635247
human	TDP	0.17577
	ODTDP	0.329916	0.154722
	IDP	0.074685	0.119498	0.256559
	ODIDP	0.279617	0.109256	0.067774	0.20622
	PCCe	0.93401	0.759747	0.633539	0.860441	0.659263
	PCCd	0.962519	0.788155	0.642652	0.890056	0.692293	0.546207
mouse	TDP	0.146913
	ODTDP	0.296113	0.149969
	IDP	0.052627	0.110897	0.244847
	ODIDP	0.256753	0.11694	0.053248	0.205441
	PCCe	0.972414	0.828359	0.725501	0.920912	0.737324	0
	PCCd	0.975697	0.831114	0.696237	0.925186	0.730926	0.324919

### Sheet: Table S3
Criterion	Arabidopsis		wheat		soybean		human		mouse
	count	proportion	count	proportion	count	proportion	count	proportion	count	proportion
IDP>0.80 & PCCe<-0.80	18702	0.028014	376862	0.060676	929587	0.103489	721065	0.107569	2780911	0.331753
ODIDP>0.80 & PCCe<-0.80	0	0	0	0	0	0	3	4.47541e-07	136	1.6e-05
TDP>0.80 & PCCe<-0.80	31100	0.046585	14374	0.002314	1067974	0.118896	639183	0.0953536	1643634	0.19608
ODTDP>0.80 & PCCe<-0.80	485	0.000726	10	2e-06	0	0	343	5.11689e-05	16	2e-06

### Sheet: Table S4
Dataset	Model	Total genes	No. assigned genes		Metrics (all genes)					Metrics (assigned genes)
			Averaged expression	Replicate-resampling	Jaccard index	ARI	AMI	NMI	VI	Jaccard index	ARI	AMI	NMI	VI
Arabidopsis	EA	1156	1064	1010	0.947418	0.685839	0.764128	0.768041	1.04727	0.947418	0.743649	0.813239	0.816954	0.786448
	TDP	1156	1130	1105	0.965699	0.611743	0.677972	0.709092	1.28483	0.965699	0.638959	0.709719	0.737064	1.12301
	ODTDP	1156	1143	1137	0.993007	0.668788	0.721459	0.761643	1.0517	0.993007	0.674826	0.728395	0.766992	1.00852
	IDP	1156	1153	1151	0.996534	0.780012	0.819564	0.832427	0.690456	0.996534	0.783369	0.825461	0.836709	0.667698
	ODIDP	1156	1140	1129	0.985127	0.660576	0.73267	0.763284	1.07269	0.985127	0.670643	0.749632	0.778082	0.982797
wheat	EA	3525	3503	3275	0.934913	0.611167	0.678662	0.691761	1.54389	0.934913	0.668638	0.740382	0.747176	1.2361
	TDP	3525	3516	3278	0.932309	0.484868	0.595509	0.626175	1.80142	0.932309	0.536753	0.654609	0.679892	1.50778
	ODTDP	3525	3499	3363	0.9561	0.500939	0.60251	0.639008	1.80705	0.9561	0.53492	0.643688	0.676995	1.58633
	IDP	3525	3487	3378	0.967049	0.553696	0.635175	0.657391	1.62787	0.967049	0.577867	0.670567	0.688303	1.4464
	ODIDP	3525	3522	3430	0.972758	0.475461	0.626013	0.643179	1.82543	0.972758	0.49203	0.656689	0.667569	1.68064
soybean	EA	4239	4238	4118	0.971685	0.587268	0.658826	0.665163	1.56313	0.971685	0.607356	0.676507	0.692091	1.41672
	TDP	4239	4238	3882	0.915998	0.310685	0.466871	0.483818	2.45286	0.915998	0.334998	0.493567	0.519548	2.21983
	ODTDP	4239	4238	4154	0.980179	0.381256	0.497326	0.547127	2.1131	0.980179	0.387522	0.506491	0.563233	2.01154
	IDP	4239	4231	4062	0.960057	0.392931	0.554763	0.565533	2.1057	0.960057	0.410981	0.576483	0.59492	1.92667
	ODIDP	4239	4237	3706	0.874675	0.341688	0.50237	0.513192	2.24136	0.874675	0.397822	0.5571	0.57606	1.88583
mouse	EA	4095	4086	3590	0.87861	0.415039	0.566514	0.587049	2.02041	0.87861	0.51148	0.652522	0.669477	1.58442
	TDP	4095	4087	3698	0.90482	0.290943	0.457816	0.481969	2.56608	0.90482	0.328135	0.501024	0.534199	2.24747
	ODTDP	4095	4083	3741	0.915769	0.315051	0.495933	0.503866	2.42284	0.915769	0.35406	0.538207	0.554421	2.12562
	IDP	4095	4049	3463	0.852985	0.348078	0.518205	0.544369	2.27391	0.852985	0.45173	0.597992	0.630517	1.79821
	ODIDP	4095	4042	3602	0.88834	0.342799	0.507838	0.520534	2.2501	0.88834	0.403953	0.567178	0.586387	1.87025
human	EA	3662	3539	3233	0.912994	0.488073	0.611288	0.628111	1.7472	0.912994	0.565805	0.663789	0.679479	1.45353
	TDP	3662	3661	3594	0.981699	0.468357	0.5323	0.554941	1.9973	0.981699	0.476829	0.541883	0.570784	1.90163
	ODTDP	3662	3661	3619	0.987985	0.482235	0.571749	0.593381	1.85608	0.987985	0.488354	0.578565	0.604873	1.78754
	IDP	3662	3416	2942	0.848793	0.427349	0.572576	0.579365	1.91603	0.848793	0.575406	0.674652	0.686358	1.36202
	ODIDP	3662	3657	3338	0.91277	0.407299	0.528171	0.540208	2.10987	0.91277	0.453619	0.569826	0.593951	1.81129
